# Population genomics, resistance, pathogenic potential, and mobile genetic elements of carbapenem-resistant *Klebsiella pneumoniae* causing infections in Chile

**DOI:** 10.1101/2022.11.28.517876

**Authors:** Marcelo Veloso, Joaquín Acosta, Patricio Arros, Camilo Berríos-Pastén, Roberto Rojas, Macarena Varas, Miguel L. Allende, Francisco P. Chávez, Pamela Araya, Juan Carlos Hormazábal, Rosalba Lagos, Andrés E. Marcoleta

## Abstract

Multidrug and carbapenem-resistant *K. pneumoniae* (CR-*Kp*) are considered critical threats to global health and key traffickers of resistance genes to other pathogens. In Chile, although a sustained increase in CR-*Kp* infections has been observed, few strains have been described at the genomic level, lacking molecular details of their resistance and virulence determinants and the mobile elements mediating their dissemination. In this work, we studied the antimicrobial resistance and performed a comparative genomics analysis of ten CR-*Kp* isolates from the Chilean surveillance of carbapenem-resistant *Enterobacteriaceae*. High resistance to most of the antibiotics tested was observed among the isolates, five ST25, three ST11, one ST45, and one ST505, which harbored a total of 44 plasmids, many of them predicted to be conjugative and carrying genes conferring resistance to a variety of antibiotic, metals, and disinfectants. Ten plasmids encoding either KPC-2, NDM-1, or NDM-7 carbapenemases were characterized, including novel plasmids with increased resistance gene load and a novel genetic environment for *bla*_KPC-2_ gene. This corresponds to the first report of ST25 and ST45 *Kp* producing NDM-7 in South America, and of an ST505 CR-*Kp* worldwide, producing both NDM-7 and KPC-2. Moreover, we characterized a variety of genomic islands carrying virulence and fitness factors. These results provide baseline knowledge for the detailed understanding of molecular and genetic determinants behind antibiotic resistance and virulence of *K. pneumoniae* in Chile and South America.
