## Supplementary Table 5 for "Population genomics, resistance, pathogenic potential, and mobile genetic elements of carbapenem-resistant *Klebsiella pneumoniae* causing infections in Chile"

### Sheet: Sheet1
Supplementary Table 5. Main antibiotic resistance determinants found per isolate and drug class.
Drug/Class	VA04 (ST25)	VA32 (ST11)	VA126 (ST25)	VA172 (ST25)	VA564 (ST25)	VA569 (ST11)	VA591 (ST45)	VA681 (ST11)	VA684 (ST505)	VA833 (ST25)
Aminoglycosides	aac(3)-IIa, aac(6')-Ib-cr, aadA (homolog), strA, strB	aac(6')-Ib-cr, aac(6')-Ib-cr, aadA16 (homolog), aadA2, aph3-Ia, strA, strB	aac(3)-IIa, aac(6')-Ib-cr, aadA (homolog), strA, strB	aac(6')-Ib-cr, aadA (homolog), aadA16 (homolog), strA, strB	aac(3)-IIa, aac(6')-Ib-cr, aadA (homolog), strA, strB	aac(3)-IId, aadA (homolog), aadA5	aac(3)-IIa, aac(6')-Ib-cr	aac(3)-IIa, aac(6')-Ib-cr, aac(6')-Ib-cr, aadA16 (homolog), aadA2, aph3-Ia	None found	aadA (homolog), aadA (homolog), aadA2, armA, strA, strB
Carbapenems	NDM-7, OmpK35-7%, OmpK36GD	KPC-2	NDM-7, OmpK35-7%, OmpK36GD	KPC-2, OmpK36GD	OmpK35-7%, OmpK36GD	OmpK35-88%, OmpK36-18%	NDM-7	KPC-2	KPC-2, NDM-7	KPC-2, NDM-1, OmpK35-7%, OmpK36GD
3rd gen Cephalosporins	CTX-M-15, CTX-M-2	CTX-M-15, SHV-31	CTX-M-15, CTX-M-2	CTX-M-2	CTX-M-15, CTX-M-2	CTX-M-2	CTX-M-15	CTX-M-15	None found	CTX-M-3
3rd gen Cephalosporins + β-lactamase inhibitors	None found	None found	None found	None found	None found	None found	None found	None found	None found	None found
Colistin	None found	None found	None found	None found	None found	None found	None found	None found	None found	None found
Fluoroquinolones	qnrB1, qnrB19, GyrA-83Y, GyrA-87G, ParC-80I	qnrB19, qnrB6, GyrA-83I, ParC-80I	qnrB1, qnrB19, qnrB19, GyrA-83Y, GyrA-87G, ParC-80I	qnrB19, GyrA-83Y, GyrA-87G, ParC-80I	qnrB19, GyrA-83Y, GyrA-87G, ParC-80I	GyrA-83I, GyrA-87N, ParC-80I	qnrB1	qnrB6, GyrA-83I, ParC-80I	None found	qnrB1, qnrB19, qnrB19, GyrA-83Y, GyrA-87G, ParC-80I
Fosfomycin	None found	None found	None found	None found	None found	None found	None found	None found	None found	None found
Penicillins	OXA-1, OXA-10, TEM-1D, SHV-11	OXA-1, TEM-1D, SHV-11	OXA-1, OXA-10, TEM-1D, SHV-11	TEM-1D, SHV-11	OXA-1, OXA-10, SHV-11	OXA-10 (homolog), TEM-1D, SHV-11	OXA-1, SHV-1, SHV-1	OXA-1, SHV-11	SHV-108	CMY-2, OXA-10, OXA-10, TEM-1D, SHV-11
Penicillins + β-lactamase inhibitors	None found	None found	None found	None found	None found	None found	None found	None found	None found	None found
Phenicols	CatB4, cmlA5	CatB4	CatB4, cmlA5	None found	CatB4, cmlA5	cmlA5	CatB4	CatB4	None found	cmlA5, cmlA5, floR (homolog)
Sulfonamides	sul1, sul2	sul1, sul1, sul1, sul2	sul1, sul2	sul1, sul1, sul2	sul1, sul2	sul1, sul1	None found	sul1, sul1	sul2	sul1, sul2
Tetracycline	None found	None found	tet(A)	None found	None found	None found	tet(D)	None found	tet(D)	tet(A)
Tigecycline	None found	None found	None found	None found	None found	None found	None found	None found	None found	None found
Trimethoprim	dfrA14 (homolog)	dfrA12, dfrA27	dfrA14 (homolog)	dfrA27	dfrA14 (homolog)	dfrA17	dfrA14 (homolog)	dfrA12, dfrA27	dfrA8	dfrA12, dfrA14 (homolog)
