## Supplementary Table 6 for "Population genomics, resistance, pathogenic potential, and mobile genetic elements of carbapenem-resistant *Klebsiella pneumoniae* causing infections in Chile"

### Sheet: Supp Table 6
Supplementary Table 6. Main features of the plasmids carried by the chilean carbapenem-resistant K. pneumoniae
Strain	Plasmid	Cluster	Length	Incompatibility group	Plasmid log-likelihood ratio	Conjugative?	Antibiotic resistance factors	Metal/biocide resistance factors	Putative virulence related genes	Other relevant features	Associated mobile elements
VA04	pVA04-6 (incomplete)	1	6265	unknown	11.8	Mobilizable	QnrB10*	-	-	-	-
VA04	pVA04-46	2	46161	IncX3	68.62	Conjugative	NDM-7, Ble	-	-	-	Insertion sequences
VA04	pVA04-58	3	57589	IncR	80.2	Mobilizable	arr-2, cmlA5, ANT(3'')-IIa, sul1, CTX-M-2	qacEdelta1	-	-	Insertion sequences, two integrons
VA04	pVA04-196	4	195694	IncFIB(K)/IncFII(K)	347.52	Conjugative	sul2, APH(3'')-Ib, APH(6)-Id, TEM-1, AAC(3)-IIe, OXA-1, AAC(6')-Ib-cr, tet(D), QnrB1, CTX-M-15, QnrB19, dfrA14	sil, pco, ars	-	-	Insertion sequences, two integrons
VA32	pVA32-7	5	6871	Col440II	25.01	Mobilizable	-	-	Colicin E3	-	-
VA32	pVA32-58	6	58118	IncN	102.17	Conjugative	AAC(6')-Ib-cr6, arr-3, dfrA27, aadA16, sul1, QnrB6, sul1, KPC-2	qacEdelta1	-	-	-
VA32	pVA32-74	7	73890	unknown	92.66	Conjugative	QnrB10, sul2, APH(6)-Id, TEM-1, SHV-31	-	-	-	Insertion sequences
VA32	pVA32-104	s	104727	IncFII(Yp)	209.59	Conjugative	-	-	-	Glycerol and 1,2-propanediol degradation; glycogen synthesis	Insertion sequences
VA32	pVA32-200	8	200019	Col440I/IncFIB(K)/IncFII(K)	293.1	Conjugative	APH(3')-Ia, mphA, CTX-M-15, AAC(6')-Ib-cr6, OXA-1, AAC(3)-IIc, dfrA12, aadA2, sul1, mphA	sil, pco, ars, terB, qacEdelta1	Klebicin B	Glycine/betaine transport, proteases, chaperones, heat shock proteins; phosphonate metabolism	Insertion sequences, 1 integron, 1 CALIN
VA126	pVA126-12	1	11818	unknown	15.45	Mobilizable	QnrB19	-	-	-	-
VA126	pVA126-42	3	41618	IncR	63.77	Mobilizable	CTX-M-2, sul1, ANT(3'')-IIa, OXA-10, cmlA5, arr-2	qacEdelta1, ORF3-qacEdelta1	-	-	Insertion sequences
VA126	pVA126-68	2	68131	IncX3	121.02	Conjugative	NDM-7, ble, OXA-1, BRP(MBL), AAC(6')-Ib-cr, AAC(3)-IIe, QnrB1, tet(A)	-	-	-	Insertion sequences
VA126	pVA126-175	4	175202	IncFIB(K)/IncFII(K)	306.57	Conjugative	sul2, APH(3'')-Ib, APH(6)-Id, TEM-1, CTX-M-15, QnrB19, dfrA14	sil, pco, ars	-	Glycine/betaine transport	Insertion sequences, 1 integron
VA172	pVA172-67	7	67142	unknown	82.71	Conjugative	QnrB10, TEM-1, APH(6)-Id, sul2	-	-	-	Insertion sequences
VA172	pVA172-90	6	90276	IncN/IncR	145.61	Conjugative	AAC(6')-Ib-cr6, arr-3, dfrA27, aadA16, sul1, CTX-M-2, KPC-2, sul1, ANT(3'')-IIa	qacEdelta1	cvaAB colicin exporter	-	Insertion sequences, 1 integron
VA564	pVA564-33	s	33224	IncX4	59.76	Conjugative	-	-	-	-	Insertion sequences
VA564	pVA564-37	3	37145	IncR	56.69	unknown	CTX-M-2, sul1, arr-2	qacEdelta1	-	-	Insertion sequences, 1 integron
VA564	pVA564-63	7	62617	unknown	80.5	Conjugative	QnrB19	-	-	-	Insertion sequences
VA564	pVA564-179	4	178685	IncFIB(K)/IncFII(K)	290.67	Conjugative	Sul2, APH(3'')-Ib, APH(6)-Id, CTX-M-15, AAC(3)-IIe, OXA-1, AAC(6')-Ib-cr, DfrA14	sil, pco, ars	-	Glycine/betaine transport	Insertion sequences, 1 integron
VA569	pVA569-6	s	5584	unknown	6.35	unknown	sul1, CTX-M-2	ORF3-qacEdelta1		-	Insertion sequences
VA569	pVA569-7	5	6871	Col440II	25.01	Mobilizable	-	-	Colicin E3	-	-
VA569	pVA569-35 (incomplete)	9	35376	IncR	53.22	Conjugative	arr-2, cmlA5, OXA-10, ANT(3'')-IIa	qacEdelta1	-	-	Insertion sequences, 1 integron
VA569	pVA569-78	s	77813	IncFIA/IncFIB(AP001918)/IncFII	123.97	Mobilizable	mphA, sul1, aadA5, AAC(3)-IId, TEM-1	SrpC	heme uptake system	Arginine metabolism	Insertion sequences, 1 integron
VA591	pVA591-9	s	9391	unknown	35.19	Mobilizable	-	-	Colicin E3	-	Insertion sequences
VA591	pVA591-46	2	46161	IncX3	68.62	Conjugative	NDM-7, ble		-	-	Insertion sequences
VA591	pVA591-160	8	160137	IncFIB(K)	72.93	Conjugative	SHV-1, tet(D)	ars, pco, sil	Fe(3+) dicitrate iron uptake system	Glycine/betaine transport, lacZYA, gluthatione import, peptide modification, 4-carbon sugar metabolism, phosphonate metabolism	Insertion sequences
VA681	pVA681-5	s	4546	unknown	10.37	Mobilizable	-	-	-	-	Insertion sequence
VA681	pVA681-14	s	14283	unknown	"-8.91" (chromosome)	unknown	emrAB	-	-	2-isopropylmalate synthase, S-ribosylhomocysteinase, Glutamate cysteine ligase, Fructose-1-phosphate phosphatase YqaB, several tDNAs	Insertion sequences
VA681	pVA681-36	s	26230	unknown	56.59	Conjugative	-	-	-	-	Insertion sequences
VA681	pVA681-58	6	58125	IncN	102.17	Conjugative	AAC(6')-Ib-cr6, arr-3, dfrA27, aadA16, QnrB6, sul1, KPC-2	-	-	-	Insertion sequences, 1 integron
VA681	pVA681-191	8	190540	IncFIB(K)/IncFII(K)	272.13	Conjugative	APH(3')-Ia, AAC(6')-Ib-cr6, OXA-1, AAC(3)-IIe, CTX-M-15, sul1, aadA2, dfrA12, mphA	sil, pco, ars, sprC, terB, qacEdelta1	Klebicin B	Glycine/betaine transport, phosphonate metabolism, proteases	Insertion sequences, 1 integron, 1 CALIN
VA684	pVA684-2	s	2045	unknown	undetermined	Mobilizable	-	-	-	Only two hypothetical proteins and the oriT	-
VA684	pVA684-6	s	5988	unknown	13.22	Mobilizable	-	-	-	Mostly small hypothetical proteins and two oriT	Insertion sequences
VA684	pVA684-8	s	8444	unknown	7.37	Mobilizable	-	-	-	Type II toxin-antitoxin system RnlA family toxin, mostly small hypothetical proteins and two oriT, one toxin	Insertion sequences
VA684	pVA684-37 (incomplete)	6	37203	IncN	70.1	Conjugative	KPC-2	-	-	-	Insertion sequences
VA684	pVA684-49	2	48523	IncX3	68.62	Conjugative	NDM-7, ble	-	-	-	Insertion sequences
VA684	pVA684-146	8	145622	IncFIB(K)/IncFII(K)	204.83	Conjugative	-	sil, pco	Fe(3+) dicitrate iron uptake system, Klebicin B, hlyD-sunT bacteriocin exporter	lacZYA, gluthatione import	Insertion sequences
VA684	pVA684-388	s	388130	IncR	256.73	Conjugative	tet(D), sul2, dfrA8	ter	-	Potassium uptake, Putrescine utilization, trehalose synthesis, chaperones, heat shock proteins, acid resistance, histidine metabolism, glycerol and mandelate utilization, glycine and betaine transport	Insertion sequences
VA833	pVA833-7	1	6673	unknown	11.8	Mobilizable	QnrB10	-	-	-	-
VA833	pVA833-45 (incomplete)	9	44806	IncR	74.33	Conjugative	aadA, cmlA5, arr-2	qacEdelta1	-	-	Insertion sequences, 1 integron
VA833	pVA833-56 (incomplete)	s	55584	unknown	7.68	Mobilizable	-	-	-	Potassium uptake	Insertion sequences
VA833	pVA833-91	s	91772	IncM2	94.73	Conjugative	TEM-1, dfrA12, aadA2, qacEdelta1, sul1, armA, msrE, mphE, KPC-2, CTX-M-3	qacEdelta1	-	-	Insertion sequences, 1 integron
VA833	pVA833-165	s	164596	IncC	190.4	Conjugative	floR, tet(A), APH(6)-Id, sul2, CMY-2, NDM-1	sugE, mer	-	-	Insertion sequences
VA833	pVA833-176	4	176026	IncFIB(K)/IncFII(K)	293.91	Conjugative	QnrB19, arr-2, cmlA5, OXA-10, ANT(3'')-IIa, qacEdelta1, QnrB1, dfrA14	sil, pco, ars	-	Glicine/betaine transport	Insertion sequences, 1 integron
