## Supplementary Table 7 for "Population genomics, resistance, pathogenic potential, and mobile genetic elements of carbapenem-resistant *Klebsiella pneumoniae* causing infections in Chile"

### Sheet: Sheet 1
Supplementary Table 7. tDNA-associated mobile genetic elements found in the chromosome of the K. pnaumoniae isolates describes in this work
Strain	tDNA	MGE cluster	Size	Virulence or fitness-related factors	Integrase (Yes/No)	Other features
VA04	arg2A	1	38814	cysPTWA sulfate/thiosulfate import system; cysteine and tryptophan synthesis; manganese, cyanate, glucose, and nucleoside transport systems	Not found	Imperfect 21 bp direct repeats
VA04	arg3A	2	48437	-	Yes	PHASTER predicted prophage. Partial match with Siphoviridae sp. HK639. Flanked by imperfect 213 bp direct repeats.
VA04	asn1B	1	102370	ICEKp5, yersiniabactin siderophore biosynthesis and its receptor, mobilization module (T4SS and origin of conjugal transference), Manganese and Zinc transport system	Yes	Perfect 20 bp direct repeats
VA04	asn1D	3	19332	FusBCE multidrug efflux system, MFS-type transporter	Yes	No direct repeats found
VA04	leu5A	3	23242	Fe3+/spermidine/putrescine transport system, exopolysaccharide biosynthesis	Not found	No direct repeats found. IS256 tranposase family ISSod4; Insertion sequences
VA04	phe1A	3	14195	Type 1 fimbrial operon	Disrupted	Imperfect 23 bp direct repeats
VA04	phe1B	1	38109
VA04	thr2A	1	15226	Glutamate/aspartate ABC transporter system, aspartate aminotransferase, oxoprolinase, glutamine transporter, biotin metabolism proteins	Not found	No directs repeat found
VA126	arg3A	2	48437	-	Yes	PHASTER predicted prophage. Partial match with Siphoviridae sp. HK639. Flanked by imperfect 213 bp direct repeats.
VA126	asn1B	1	102370	ICEKp5, yersiniabactin siderophore biosynthesis and its receptor, mobilization module (T4SS and origin of conjugal transference), Manganese and Zinc transport system	Yes	Perfect 20 bp direct repeats
VA126	asn1D	3	19332	FusBCE multidrug efflux system, MFS-type transporter	Yes	No direct repeats found
VA126	leu5A	3	23242	Fe3+/spermidine/putrescine transport system, exopolysaccharide biosynthesis	Not found	No direct repeats found. IS256 tranposase family ISSod4; Insertion sequences
VA126	phe1A	3	14195	Type 1 fimbrial operon	Disrupted	Imperfect 23 bp direct repeats
VA126	phe1B	1	40019	Putative phosphoethanolamine transferase, BREX-1 phage resistance system, Cah autotransporter adhesin	Yes	Imperfect 23 bp direct repeats. Lon protease and KlcA antirestriction protein encoded
VA126	thr2A	1	15226	Glutamate/aspartate ABC transporter system, aspartate aminotransferase, oxoprolinase, glutamine transporter, biotin metabolism proteins	Not found	No directs repeat found
VA172	arg3A	2	48437	-	Yes	PHASTER predicted prophage. Partial match with Siphoviridae sp. HK639. Flanked by imperfect 213 bp direct repeats.
VA172	asn1D	3	19332	FusBCE multidrug efflux system, MFS-type transporter	Yes	No direct repeats found
VA172	leu5A	4	13331	Fe3+/spermidine/putrescine transport system	Not found	No direct repeats found. Insertion sequences
VA172	phe1A	3	14195	Type 1 fimbrial operon	Disrupted	Imperfect 23 bp direct repeats
VA172	phe1B	1	38393	Putative phosphoethanolamine transferase, BREX-1 phage resistance system, Cah autotransporter adhesin	Yes	Imperfect 23 bp direct repeats. Lon protease and KlcA antirestriction protein encoded
VA172	thr2A	1	15227	Glutamate/aspartate ABC transporter system, aspartate aminotransferase, oxoprolinase, glutamine transporter, biotin metabolism proteins	Not found	No directs repeat found
VA32	asn1B	2	64537	ICEKp3, yersiniabactin siderophore biosynthesis and its receptor; mobilization module (T4SS and origin of conjugal transference)	Yes	Perfect 17 bp direct repeats
VA32	leu5A	5	11190	-	Yes	PHASTER predicted prophage. Similar to Siphoviridae sp. isolate cty238 (87% identity, 41% coverage). Imperfect 23 bp direct repeats
VA32	phe1A	2	60343	-	Yes	Imperfect 19 bp direct repeats. Mostly hypothetical proteins and some conjugative proteins
VA32	thr2A	2	11882	-	Yes	No directs repeat found. Several phage proteins
VA564	arg2A	1	38814	cysPTWA sulfate/thiosulfate import system; cysteine and tryptophan synthesis; manganese, cyanate, glucose, and nucleoside transport systems	Not found	Imperfect 21 bp direct repeats
VA564	arg3A	2	48437	-	Yes	PHASTER predicted prophage. Partial match with Siphoviridae sp. HK639. Flanked by imperfect 213 bp direct repeats.
VA564	asn1B	1	103146	ICEKp5, yersiniabactin siderophore biosynthesis and its receptor, mobilization module (T4SS and origin of conjugal transference), Manganese and Zinc transport system	Yes	Perfect 20 bp direct repeats
VA564	asn1D	3	19332	FusBCE multidrug efflux system, MFS-type transporter	Yes	No direct repeats found
VA564	leu5A	3	24542	Fe3+/spermidine/putrescine transport system, exopolysaccharide biosynthesis	Not found	No direct repeats found. IS256 tranposase family ISSod4; Insertion sequences
VA564	phe1A	3	14195	Type 1 fimbrial operon	Disrupted	Imperfect 23 bp direct repeats
VA564	phe1B	1	38393	Putative phosphoethanolamine transferase, BREX-1 phage resistance system, Cah autotransporter adhesin	Yes	Imperfect 23 bp direct repeats. Lon protease and KlcA antirestriction protein encoded
VA564	thr2A	1	15227	Glutamate/aspartate ABC transporter system, aspartate aminotransferase, oxoprolinase, glutamine transporter, biotin metabolism proteins	Not found	No directs repeat found
VA569	arg3A	1	51304	-	Yes	PHASTER predicted prophage. Similar to Siphoviridae sp. Klebsiella phage ST11-VIM1phi8.1 (100% identity, 82% coverage). Imperfect 199 bp direct repeats.
VA569	asn1D	1	103055	ICEKp12, yersiniabactin siderophore biosynthesis and its receptor, mobilization module (T4SS and origin of conjugal transference), Manganese and Zinc transport system, Exonuclease SbcC, DNA helicase UvrD.	Yes	Imperfect 20 bp direct repeats
VA569	leu5A	5	11190	-	Yes	PHASTER predicted prophage. Similar to Siphoviridae sp. isolate cty238 (87% identity, 41% coverage). Imperfect 23 bp direct repeats
VA569	met1E	1	30994	-	Yes	Imperfect 100 bp direct repeats and perfect 17 bp direct repeats found. PHASTER predicted prophage. Similar to Myoviridae sp. previously identified Klebsiella phage ST147-VIM1phi7.1 (96% identity, 66% coverage).
VA569	phe1A	1	61020	-	Yes	Imperfect 23 bp direct repeats. Mostly hypothetical proteins and some conjugative proteins
VA569	thr2A	2	10682	-	Yes	No directs repeat found. Several phage proteins
VA591	arg2A	1	42814	cysPTWA sulfate/thiosulfate import system; cysteine and tryptophan synthesis; manganese, cyanate, glucose, and nucleoside transport systems	Not found	Imperfect 21 bp direct repeats
VA591	asn1D	2	58186	ICEKp4, yersiniabactin siderophore biosynthesis and its receptor, mobilization module (T4SS and origin of conjugal transference), Type I restriction modification system enzyme HsdS	Yes	Imperfect 20 bp direct repeats
VA591	leu5A	1	73799	Phospholipase D, conjugal transfer proteins, Glucytol/sorbitol PTS system, Type 1 fimbrial operon	Yes	Imperfect 60 bp direct repeats. Many hypothetical proteins
VA591	met1C	1	22475	Type VI secretion system	Not found	Perfect 79 bp direct repeats
VA591	thr2A	3	7450	-	Disrupted	No directs repeat found
VA681	arg2A	2	10906	-	Yes	PHASTER predicted prophage. Similar to Myoviridae sp. isolate ctN9W8 (96% identity, 95% coverage). Perfect 16 bp direct repeats
VA681	asn1B	2	64534	ICEKp3, yersiniabactin siderophore biosynthesis and its receptor; mobilization module (T4SS and origin of conjugal transference)	Yes	Perfect 17 bp direct repeats
VA681	leu5A	5	11190	-	Yes	PHASTER predicted prophage. Similar to Siphoviridae sp. isolate cty238 (87% identity, 41% coverage). Imperfect 23 bp direct repeats
VA681	phe1A	2	60539	-	Yes	Imperfect 19 bp direct repeats. Mostly hypothetical proteins and some conjugative proteins
VA681	thr2A	2	11893	-	Yes	No directs repeat found. Several phage proteins
VA684	arg3A	3	22754	-	Yes	PHASTER predicted prophage. Similar to Myoviridae sp. isolate ctT3x1 (97% identity, 73% coverage). Perfect 20 bp direct repeats.
VA684	leu5A	2	34273	exopolysaccharide biosynthesis, conjugation proteins	Yes	No direct repeats found. Restriction-modification systems; several hypothetical proteins. Insertion sequences
VA684	met1E	1	33760	-	Yes	Imperfect 100 bp direct repeats and perfect 17 bp direct repeats found. PHASTER predicted prophage. Similar to Myoviridae sp. previously identified Klebsiella phage ST147-VIM1phi7.1 (96% identity, 66% coverage).
VA684	sec1A	1	9062	-	Disrupted	No directs repeat found. DNA primase and DNA repair protein
VA833	arg2A	1	38797	cysPTWA sulfate/thiosulfate import system; cysteine and tryptophan synthesis; manganese, cyanate, glucose, and nucleoside transport systems	Not found	Imperfect 21 bp direct repeats
VA833	arg3A	2	48437	-	Yes	PHASTER predicted prophage. Partial match with Siphoviridae sp. HK639. Flanked by imperfect 213 bp direct repeats.
VA833	asn1B	1	101268	ICEKp5, yersiniabactin siderophore biosynthesis and its receptor, mobilization module (T4SS and origin of conjugal transference), Manganese and Zinc transport system	Yes	Perfect 20 bp direct repeats
VA833	asn1D	3	19331	FusBCE multidrug efflux system, MFS-type transporter	Yes	No direct repeats found
VA833	leu5A	3	24542	Fe3+/spermidine/putrescine transport system, exopolysaccharide biosynthesis	Not found	No direct repeats found. IS256 tranposase family ISSod4; Insertion sequences
VA833	phe1A	3	13832	Type 1 fimbrial operon	Disrupted	Imperfect 23 bp direct repeats
VA833	phe1B	1	38393	Putative phosphoethanolamine transferase, BREX-1 phage resistance system, Cah autotransporter adhesin	Yes	Imperfect 23 bp direct repeats. Lon protease and KlcA antirestriction protein encoded
VA833	thr2A	1	15227	Glutamate/aspartate ABC transporter system, aspartate aminotransferase, oxoprolinase, glutamine transporter, biotin metabolism proteins	Not found	No directs repeat found
